# Optimized CRISPR guide RNA library cloning reduces skew and enables more compact genetic screens

**DOI:** 10.1101/2022.12.22.521524

**Authors:** Seok-Jin Heo, Lauren D. Enriquez, Scot Federman, Amy Y. Chang, Rachel Mace, Kaivalya Shevade, Phuong Nguyen, Adam J. Litterman, Shawn Shafer, Laralynne Przybyla, Eric D. Chow

## Abstract

The development of CRISPR genetic screening tools has improved functional genomics, as these tools enable precise genomic editing, provide broad access to genomic regions beyond protein-coding genes, and have fewer off-target effects than other functional genomics modalities, allowing for novel applications with smaller library sizes compared to prior technologies. Pooled functional genomics screens require high cellular coverage per perturbation to accurately quantify phenotypes and average out phenotype-independent variability across the population. While more compact libraries have decreased the number of cells needed for a given screen, the cell coverage required for large-scale CRISPR screens still poses technical hurdles to screen in more challenging systems, such as iPSC-derived and primary cells. A major factor that influences cell coverage is screening library uniformity, as larger variation in individual guide RNA abundance requires higher cell coverage to reliably measure low-abundance guides. In this work, we have systematically optimized guide RNA cloning procedures to decrease bias. We implement these protocols to demonstrate that CRISPRi screens using 10-fold fewer cells than the current standard provides equivalent statistically significant hit-calling results to screens run at higher coverage, opening the possibility of conducting genome-wide and other large-scale CRISPR screens in technically challenging models.
