## Supplementary material for "Optimized CRISPR guide RNA library cloning reduces skew and enables more compact genetic screens": Primers for NGS library prep

### Sheet: NGS_Oligos
Barcode ID	Barcode Sequence	Sequence
Adapter_01	CTTGTA	AATGATACGGCGACCACCGAGATCTACACGATCGGAAGAGCACACGTCTGAACTCCAGTCACCTTGTAGCACAAAAGGAAACTCACCCT
Adapter_02	GCCAAT	AATGATACGGCGACCACCGAGATCTACACGATCGGAAGAGCACACGTCTGAACTCCAGTCACGCCAATGCACAAAAGGAAACTCACCCT
Adapter_03	AGTTCC	AATGATACGGCGACCACCGAGATCTACACGATCGGAAGAGCACACGTCTGAACTCCAGTCACAGTTCCGCACAAAAGGAAACTCACCCT
Adapter_04	TAGCTT	AATGATACGGCGACCACCGAGATCTACACGATCGGAAGAGCACACGTCTGAACTCCAGTCACTAGCTTGCACAAAAGGAAACTCACCCT
Adapter_05	TTAGGC	AATGATACGGCGACCACCGAGATCTACACGATCGGAAGAGCACACGTCTGAACTCCAGTCACTTAGGCGCACAAAAGGAAACTCACCCT
Adapter_06	ATCACG	AATGATACGGCGACCACCGAGATCTACACGATCGGAAGAGCACACGTCTGAACTCCAGTCACATCACGGCACAAAAGGAAACTCACCCT
Adapter_07	GAGTGG	AATGATACGGCGACCACCGAGATCTACACGATCGGAAGAGCACACGTCTGAACTCCAGTCACGAGTGGGCACAAAAGGAAACTCACCCT
Adapter_08	AGTCAA	AATGATACGGCGACCACCGAGATCTACACGATCGGAAGAGCACACGTCTGAACTCCAGTCACAGTCAAGCACAAAAGGAAACTCACCCT
Adapter_09	ACAGTG	AATGATACGGCGACCACCGAGATCTACACGATCGGAAGAGCACACGTCTGAACTCCAGTCACACAGTGGCACAAAAGGAAACTCACCCT
Adapter_10	TGACCA	AATGATACGGCGACCACCGAGATCTACACGATCGGAAGAGCACACGTCTGAACTCCAGTCACTGACCAGCACAAAAGGAAACTCACCCT
Adapter_11	CAGATC	AATGATACGGCGACCACCGAGATCTACACGATCGGAAGAGCACACGTCTGAACTCCAGTCACCAGATCGCACAAAAGGAAACTCACCCT
Adapter_12	GGCTAC	AATGATACGGCGACCACCGAGATCTACACGATCGGAAGAGCACACGTCTGAACTCCAGTCACGGCTACGCACAAAAGGAAACTCACCCT
Adapter_13	GATCAG	AATGATACGGCGACCACCGAGATCTACACGATCGGAAGAGCACACGTCTGAACTCCAGTCACGATCAGGCACAAAAGGAAACTCACCCT
Adapter_14	CGATGT	AATGATACGGCGACCACCGAGATCTACACGATCGGAAGAGCACACGTCTGAACTCCAGTCACCGATGTGCACAAAAGGAAACTCACCCT
Adapter_15	CCGTCC	AATGATACGGCGACCACCGAGATCTACACGATCGGAAGAGCACACGTCTGAACTCCAGTCACCCGTCCGCACAAAAGGAAACTCACCCT
Adapter_16	GTCCGC	AATGATACGGCGACCACCGAGATCTACACGATCGGAAGAGCACACGTCTGAACTCCAGTCACGTCCGCGCACAAAAGGAAACTCACCCT
Adapter_17	ACTTGA	AATGATACGGCGACCACCGAGATCTACACGATCGGAAGAGCACACGTCTGAACTCCAGTCACACTTGAGCACAAAAGGAAACTCACCCT
Adapter_18	CGTACG	AATGATACGGCGACCACCGAGATCTACACGATCGGAAGAGCACACGTCTGAACTCCAGTCACCGTACGGCACAAAAGGAAACTCACCCT
Adapter_19	ATTCCT	AATGATACGGCGACCACCGAGATCTACACGATCGGAAGAGCACACGTCTGAACTCCAGTCACATTCCTGCACAAAAGGAAACTCACCCT
Adapter_20	ATGTCA	AATGATACGGCGACCACCGAGATCTACACGATCGGAAGAGCACACGTCTGAACTCCAGTCACATGTCAGCACAAAAGGAAACTCACCCT
Adapter_21	GTGAAA	AATGATACGGCGACCACCGAGATCTACACGATCGGAAGAGCACACGTCTGAACTCCAGTCACGTGAAAGCACAAAAGGAAACTCACCCT
Adapter_22	GTGGCC	AATGATACGGCGACCACCGAGATCTACACGATCGGAAGAGCACACGTCTGAACTCCAGTCACGTGGCCGCACAAAAGGAAACTCACCCT
Adapter_23	GTTTCG	AATGATACGGCGACCACCGAGATCTACACGATCGGAAGAGCACACGTCTGAACTCCAGTCACGTTTCGGCACAAAAGGAAACTCACCCT
Adapter_24	ACTGAT	AATGATACGGCGACCACCGAGATCTACACGATCGGAAGAGCACACGTCTGAACTCCAGTCACACTGATGCACAAAAGGAAACTCACCCT
Adapter_25	GTAGAG	AATGATACGGCGACCACCGAGATCTACACGATCGGAAGAGCACACGTCTGAACTCCAGTCACGTAGAGGCACAAAAGGAAACTCACCCT
Adapter_26	ATGAGC	AATGATACGGCGACCACCGAGATCTACACGATCGGAAGAGCACACGTCTGAACTCCAGTCACATGAGCGCACAAAAGGAAACTCACCCT
Adapter_27	CAAAAG	AATGATACGGCGACCACCGAGATCTACACGATCGGAAGAGCACACGTCTGAACTCCAGTCACCAAAAGGCACAAAAGGAAACTCACCCT
Adapter_28	GGTAGC	AATGATACGGCGACCACCGAGATCTACACGATCGGAAGAGCACACGTCTGAACTCCAGTCACGGTAGCGCACAAAAGGAAACTCACCCT
Adapter_29	CAACTA	AATGATACGGCGACCACCGAGATCTACACGATCGGAAGAGCACACGTCTGAACTCCAGTCACCAACTAGCACAAAAGGAAACTCACCCT
Adapter_30	CACCGG	AATGATACGGCGACCACCGAGATCTACACGATCGGAAGAGCACACGTCTGAACTCCAGTCACCACCGGGCACAAAAGGAAACTCACCCT
Adapter_31	CACGAT	AATGATACGGCGACCACCGAGATCTACACGATCGGAAGAGCACACGTCTGAACTCCAGTCACCACGATGCACAAAAGGAAACTCACCCT
Adapter_32	CACTCA	AATGATACGGCGACCACCGAGATCTACACGATCGGAAGAGCACACGTCTGAACTCCAGTCACCACTCAGCACAAAAGGAAACTCACCCT
Adapter_33	CAGGCG	AATGATACGGCGACCACCGAGATCTACACGATCGGAAGAGCACACGTCTGAACTCCAGTCACCAGGCGGCACAAAAGGAAACTCACCCT
Adapter_34	CATGGC	AATGATACGGCGACCACCGAGATCTACACGATCGGAAGAGCACACGTCTGAACTCCAGTCACCATGGCGCACAAAAGGAAACTCACCCT
Adapter_35	CATTTT	AATGATACGGCGACCACCGAGATCTACACGATCGGAAGAGCACACGTCTGAACTCCAGTCACCATTTTGCACAAAAGGAAACTCACCCT
Adapter_36	CCAACA	AATGATACGGCGACCACCGAGATCTACACGATCGGAAGAGCACACGTCTGAACTCCAGTCACCCAACAGCACAAAAGGAAACTCACCCT
Adapter_37	CGGAAT	AATGATACGGCGACCACCGAGATCTACACGATCGGAAGAGCACACGTCTGAACTCCAGTCACCGGAATGCACAAAAGGAAACTCACCCT
Adapter_38	CTAGCT	AATGATACGGCGACCACCGAGATCTACACGATCGGAAGAGCACACGTCTGAACTCCAGTCACCTAGCTGCACAAAAGGAAACTCACCCT
Adapter_39	CTATAC	AATGATACGGCGACCACCGAGATCTACACGATCGGAAGAGCACACGTCTGAACTCCAGTCACCTATACGCACAAAAGGAAACTCACCCT
Adapter_40	CTCAGA	AATGATACGGCGACCACCGAGATCTACACGATCGGAAGAGCACACGTCTGAACTCCAGTCACCTCAGAGCACAAAAGGAAACTCACCCT
Adapter_41	GACGAC	AATGATACGGCGACCACCGAGATCTACACGATCGGAAGAGCACACGTCTGAACTCCAGTCACGACGACGCACAAAAGGAAACTCACCCT
Adapter_42	TAATCG	AATGATACGGCGACCACCGAGATCTACACGATCGGAAGAGCACACGTCTGAACTCCAGTCACTAATCGGCACAAAAGGAAACTCACCCT
Adapter_43	TACAGC	AATGATACGGCGACCACCGAGATCTACACGATCGGAAGAGCACACGTCTGAACTCCAGTCACTACAGCGCACAAAAGGAAACTCACCCT
Adapter_44	TATAAT	AATGATACGGCGACCACCGAGATCTACACGATCGGAAGAGCACACGTCTGAACTCCAGTCACTATAATGCACAAAAGGAAACTCACCCT
Adapter_45	TCATTC	AATGATACGGCGACCACCGAGATCTACACGATCGGAAGAGCACACGTCTGAACTCCAGTCACTCATTCGCACAAAAGGAAACTCACCCT
Adapter_46	TCCCGA	AATGATACGGCGACCACCGAGATCTACACGATCGGAAGAGCACACGTCTGAACTCCAGTCACTCCCGAGCACAAAAGGAAACTCACCCT
Adapter_47	TCGAAG	AATGATACGGCGACCACCGAGATCTACACGATCGGAAGAGCACACGTCTGAACTCCAGTCACTCGAAGGCACAAAAGGAAACTCACCCT
Adapter_48	TCGGCA	AATGATACGGCGACCACCGAGATCTACACGATCGGAAGAGCACACGTCTGAACTCCAGTCACTCGGCAGCACAAAAGGAAACTCACCCT
LGR Reverse Primer	N/A	CAAGCAGAAGACGGCATACGAGATATGCTGTTTCCAGCTTAGCTCTT
Legacy Reverse Primer	N/A	CAAGCAGAAGACGGCATACGAGATCGACTCGGTGCCACTTTTTC
Sequencing Primer	N/A	GTGTGTTTTGAGACTATAAGTATCCCTTGGAGAACCACCTTGTTGG
